# A gene set collection of RBP target genes

**DOI:** 10.1101/2025.10.14.682362

**Authors:** Markus Glaß, Stefan Hüttelmaier

## Abstract

RNA binding proteins (RBPs) are key post-transcriptional regulators controlling every aspect of the RNA life cycle from synthesis to decay. We extracted RBP target genes from publicly available enhanced cross-linking and immunoprecipitation followed by sequencing (eCLIP-seq) data of 168 RBPs and assembled a gene set collection that can be used to examine gene lists for enriched RBP targets via functional enrichment analysis methods like over-representation analysis (ORA), gene set enrichment analysis (GSEA) or gene set variation analysis (GSVA).
