## Supplemental Table 1 for "A gene set collection of RBP target genes"

### Sheet: RBP_table
RBP	cell_line	ENCODE_ID
AARS	K562	ENCFF128BDG
AATF	K562	ENCFF955LYD
ABCF1	K562	ENCFF941GJK
ADAT1	K562	ENCFF768WOD
AGGF1	HepG2	ENCFF992LCW
AGGF1	K562	ENCFF810NKV
AKAP1	HepG2	ENCFF749IUB
AKAP1	K562	ENCFF033EFV
AKAP8L	K562	ENCFF205UTG
APEX1	K562	ENCFF283WLS
APOBEC3C	K562	ENCFF472CCL
AQR	HepG2	ENCFF323PUC
AQR	K562	ENCFF949QGM
BCCIP	HepG2	ENCFF134LIU
BCLAF1	HepG2	ENCFF810EUA
BUD13	HepG2	ENCFF011NAP
BUD13	K562	ENCFF262ILV
CDC40	HepG2	ENCFF027MEO
CPEB4	K562	ENCFF665BGJ
CPSF6	K562	ENCFF635NZZ
CSTF2	HepG2	ENCFF349SVY
CSTF2T	HepG2	ENCFF141DOI
CSTF2T	K562	ENCFF878VVA
DDX1	K562	ENCFF007VPS
DDX21	K562	ENCFF378OYA
DDX24	K562	ENCFF537KWB
DDX3X	HepG2	ENCFF777NMK
DDX3X	K562	ENCFF087MAJ
DDX42	K562	ENCFF399GGH
DDX43	K562	ENCFF520QYX
DDX47	K562	ENCFF252CWU
DDX51	K562	ENCFF799ERK
DDX52	HepG2	ENCFF005GER
DDX52	K562	ENCFF198ULC
DDX55	HepG2	ENCFF797QRS
DDX55	K562	ENCFF462WAI
DDX59	HepG2	ENCFF899AWZ
DDX6	HepG2	ENCFF614NUP
DDX6	K562	ENCFF904KTV
DGCR8	HepG2	ENCFF193URO
DGCR8	K562	ENCFF023YVD
DHX30	HepG2	ENCFF663QIZ
DHX30	K562	ENCFF128AKC
DKC1	HepG2	ENCFF633LQC
DROSHA	HepG2	ENCFF854BHP
DROSHA	K562	ENCFF797BHU
EEF2	K562	ENCFF781RUK
EFTUD2	HepG2	ENCFF796RMF
EFTUD2	K562	ENCFF862ZPV
EIF3D	HepG2	ENCFF056UAW
EIF3G	K562	ENCFF634UAC
EIF3H	HepG2	ENCFF813JIK
EIF4E	K562	ENCFF897MSA
EIF4G2	K562	ENCFF207BXK
ELAC2	K562	ENCFF850ZSC
ELAVL1	K562	ENCFF566LNK
EWSR1	K562	ENCFF607ZRF
EXOSC10	K562	ENCFF663WYH
EXOSC5	HepG2	ENCFF862EKD
EXOSC5	K562	ENCFF858CSS
FAM120A	HepG2	ENCFF208ZMI
FAM120A	K562	ENCFF158AOV
FASTKD2	HepG2	ENCFF498IGK
FASTKD2	K562	ENCFF423SOR
FKBP4	HepG2	ENCFF957AOZ
FMR1	K562	ENCFF480NUZ
FTO	HepG2	ENCFF351ZDU
FTO	K562	ENCFF924OVC
FUBP3	HepG2	ENCFF466UMQ
FUS	HepG2	ENCFF972DFZ
FUS	K562	ENCFF861KMV
FXR1	K562	ENCFF366UJP
FXR2	HepG2	ENCFF112MVG
FXR2	K562	ENCFF315HYU
G3BP1	HepG2	ENCFF899HHP
GARS	K562	ENCFF390NMJ
GEMIN5	K562	ENCFF050VVI
GNL3	K562	ENCFF048RLZ
GPKOW	K562	ENCFF674BUM
GRSF1	HepG2	ENCFF929AWR
GRWD1	HepG2	ENCFF159MMZ
GRWD1	K562	ENCFF327DLL
GTF2F1	HepG2	ENCFF002HYO
GTF2F1	K562	ENCFF278ZCU
HLTF	HepG2	ENCFF048FDF
HLTF	K562	ENCFF406MSI
HNRNPA1	HepG2	ENCFF797GSK
HNRNPA1	K562	ENCFF392AEV
HNRNPC	HepG2	ENCFF440ROZ
HNRNPC	K562	ENCFF167CDB
HNRNPK	HepG2	ENCFF855CPQ
HNRNPK	K562	ENCFF918XJQ
HNRNPL	HepG2	ENCFF266TKW
HNRNPL	K562	ENCFF917CBK
HNRNPM	HepG2	ENCFF752JNY
HNRNPM	K562	ENCFF445ENC
HNRNPU	HepG2	ENCFF039XQD
HNRNPU	K562	ENCFF241DVU
HNRNPUL1	HepG2	ENCFF610JVZ
HNRNPUL1	K562	ENCFF889AWX
IGF2BP1	HepG2	ENCFF442USD
IGF2BP1	K562	ENCFF650LMV
IGF2BP2	K562	ENCFF524ZZB
IGF2BP3	HepG2	ENCFF886SDQ
ILF3	HepG2	ENCFF071QDP
ILF3	K562	ENCFF385MJU
KHDRBS1	K562	ENCFF027UTH
KHSRP	HepG2	ENCFF771QAU
KHSRP	K562	ENCFF031FMO
LARP4	HepG2	ENCFF534JCV
LARP4	K562	ENCFF947CIN
LARP7	HepG2	ENCFF307MDW
LARP7	K562	ENCFF809CKN
LIN28B	HepG2	ENCFF341XMP
LIN28B	K562	ENCFF061XNA
LSM11	HepG2	ENCFF985ECA
LSM11	K562	ENCFF858EHN
MATR3	HepG2	ENCFF587KKM
MATR3	K562	ENCFF246EPM
MBNL1	K562	ENCFF603WDI
METAP2	K562	ENCFF644LPB
METTL1	K562	ENCFF125IDN
MORC2	K562	ENCFF605AFN
MTPAP	K562	ENCFF883KCN
NCBP2	HepG2	ENCFF692RZM
NCBP2	K562	ENCFF481RZR
NIP7	HepG2	ENCFF033MGP
NIPBL	K562	ENCFF554NIV
NKRF	HepG2	ENCFF045HSV
NOL12	HepG2	ENCFF914WFQ
NOLC1	HepG2	ENCFF137YFD
NOLC1	K562	ENCFF327YTD
NONO	K562	ENCFF730QRI
NPM1	K562	ENCFF154AYH
NSUN2	K562	ENCFF233PRB
PABPC4	K562	ENCFF452MJL
PABPN1	HepG2	ENCFF709FEU
PCBP1	HepG2	ENCFF098REE
PCBP1	K562	ENCFF900IOH
PCBP2	HepG2	ENCFF642GNE
PHF6	K562	ENCFF588ITW
POLR2G	HepG2	ENCFF591BUK
PPIG	HepG2	ENCFF986XOC
PPIL4	K562	ENCFF559HGK
PRPF4	HepG2	ENCFF227EJF
PRPF8	HepG2	ENCFF048YPA
PRPF8	K562	ENCFF858UKE
PTBP1	HepG2	ENCFF726SQU
PTBP1	K562	ENCFF907HNN
PUM1	K562	ENCFF094MQV
PUM2	K562	ENCFF880MWQ
PUS1	K562	ENCFF247NXL
QKI	HepG2	ENCFF704OCI
QKI	K562	ENCFF786UOW
RBFOX2	HepG2	ENCFF871NYM
RBFOX2	K562	ENCFF206RIM
RBM15	HepG2	ENCFF054VLU
RBM15	K562	ENCFF597MMG
RBM22	HepG2	ENCFF293IZG
RBM22	K562	ENCFF972ZMJ
RBM5	HepG2	ENCFF927KRA
RNF187	K562	ENCFF389PHE
RPS10	K562	ENCFF723JLS
RPS11	K562	ENCFF313WDF
RPS3	HepG2	ENCFF301IJW
RPS3	K562	ENCFF530HTL
RPS6	K562	ENCFF260ZOK
RYBP	K562	ENCFF312VDN
SAFB	HepG2	ENCFF232WUE
SAFB	K562	ENCFF953WTP
SAFB2	K562	ENCFF594EDV
SBDS	K562	ENCFF051EEW
SDAD1	HepG2	ENCFF825UVD
SDAD1	K562	ENCFF114EUH
SERBP1	K562	ENCFF295HRZ
SF3A3	HepG2	ENCFF950VZO
SF3B1	K562	ENCFF887ARJ
SF3B4	HepG2	ENCFF073IJF
SF3B4	K562	ENCFF649GEE
SFPQ	HepG2	ENCFF139NXB
SLBP	K562	ENCFF623WGE
SLTM	HepG2	ENCFF121RVH
SLTM	K562	ENCFF696QWE
SMNDC1	HepG2	ENCFF736RYV
SMNDC1	K562	ENCFF943XOU
SND1	HepG2	ENCFF609LWQ
SND1	K562	ENCFF211TRO
SRSF1	HepG2	ENCFF934ANS
SRSF1	K562	ENCFF886XUO
SRSF7	HepG2	ENCFF317HGW
SRSF7	K562	ENCFF780OCY
SRSF9	HepG2	ENCFF765PIF
SRSF9	K562	ENCFF781BNS
SSB	HepG2	ENCFF848JWA
SSB	K562	ENCFF328KJW
STAU2	HepG2	ENCFF678FCX
SUB1	HepG2	ENCFF335JTC
SUGP2	HepG2	ENCFF191XRG
SUPV3L1	HepG2	ENCFF999ZAW
SUPV3L1	K562	ENCFF239GPP
TAF15	HepG2	ENCFF566EAE
TAF15	K562	ENCFF822NWY
TARDBP	HepG2	ENCFF673QBV
TARDBP	K562	ENCFF037TVC
TBRG4	HepG2	ENCFF869RUC
TBRG4	K562	ENCFF618WYU
TIA1	HepG2	ENCFF759KCD
TIA1	K562	ENCFF918KMT
TIAL1	HepG2	ENCFF612HOP
TRA2A	HepG2	ENCFF766OCH
TRA2A	K562	ENCFF726PFJ
TROVE2	HepG2	ENCFF611SOO
TROVE2	K562	ENCFF794RJQ
U2AF1	HepG2	ENCFF056LEW
U2AF1	K562	ENCFF640IHY
U2AF2	HepG2	ENCFF721PWF
U2AF2	K562	ENCFF290DFO
UCHL5	HepG2	ENCFF573DXD
UCHL5	K562	ENCFF365LFU
UPF1	HepG2	ENCFF687EQE
UPF1	K562	ENCFF597NVR
UTP18	HepG2	ENCFF644EIR
UTP18	K562	ENCFF783INO
UTP3	K562	ENCFF028GAJ
WDR3	K562	ENCFF560RWD
WDR43	HepG2	ENCFF945NFS
WDR43	K562	ENCFF244JER
WRN	K562	ENCFF404HHM
XPO5	HepG2	ENCFF327VCE
XRCC6	HepG2	ENCFF993VRZ
XRCC6	K562	ENCFF958GMP
XRN2	HepG2	ENCFF321HPH
XRN2	K562	ENCFF695OLO
YBX3	HepG2	ENCFF185OEI
YBX3	K562	ENCFF746XLE
YWHAG	K562	ENCFF932UXC
ZC3H11A	HepG2	ENCFF592WIH
ZC3H11A	K562	ENCFF258HOX
ZC3H8	K562	ENCFF382URH
ZNF622	K562	ENCFF285IGP
ZNF800	HepG2	ENCFF343TCO
ZNF800	K562	ENCFF105HMJ
ZRANB2	K562	ENCFF058OOW
